# MIMt – A curated 16S rRNA reference database with less redundancy and higher accuracy at species-level identification

**DOI:** 10.1101/2023.12.15.571851

**Authors:** M. Pilar Cabezas, Nuno A. Fonseca, Antonio Muñoz-Mérida

**Affiliations:** Centre of Molecular and Environmental Biology (CBMA), Department of Biology, University of Minho, Campus de Gualtar, 4710-057 Braga, Portugal; Institute of Science and Innovation for Bio-Sustainability (IB-S), University of Minho, Campus de Gualtar, 4710-057 Braga, Portugal; CIBIO-InBIO, Research Center in Biodiversity and Genetic Resources, 4485-661 Vairão, Portugal; BIOPOLIS Program in Genomics, Biodiversity and Land Planning, CIBIO, Campus de Vairão, 4485-661 Vairão, Portugal

## Abstract

**Motivation:** Accurate determination and quantification of the taxonomic composition of microbial communities, especially at the species level, is one of the major issues in metagenomics. This is primarily due to the limitations of commonly used 16S rRNA reference databases, which either contain a lot of redundancy, or a high percentage of sequences with missing taxonomic information. The use of these incomplete or biased databases may lead to erroneous identifications and, thus, to erroneous conclusions regarding the ecological role and importance of those microorganisms in the ecosystem.

**Results:** The current study presents MIMt, a new 16S rRNA database for archaea and bacteria’s identification, encompassing 39 940 sequences, all precisely identified at species level. MIMt aims to be updated at least once a year to include all new sequenced species. We evaluated MIMt against Greengenes, RDP, GTDB and SILVA in terms of sequence distribution and accuracy of taxonomic assignments. Our results showed that MIMt contains less redundancy, and despite being five to 85 times smaller in size than existing databases, outperforms them in completeness and taxonomic accuracy, enabling more precise assignments at lower taxonomic ranks and thus, significantly improving species-level identification.

**Availability and Implementation:** MIMt is freely available for non-commercial purposes at https://mimt.bu.biopolis.pt
