## Supplementary material for "MIMt – A curated 16S rRNA reference database with less redundancy and higher accuracy at species-level identification": Table 1 Supplementary Material

	Total Sequences	Unique Species	Kingdom	Phylum	Class	Order	Family	Genus	Species	%Kingdom	%Phylum	%Class	%Order	%Family	%Genus	%Species
MIMt	39940	18318	39940	39925	39642	39688	39347	39885	39940	100	99.96244367	99.25388082	99.36905358	98.51527291	99.86229344	100
Greengenes	203452	3032	203452	197615	187914	174537	147674	90122	20565	100	97.13101862	92.36281777	85.78780253	72.58419676	44.29644339	10.10803531
GTDB	486035	12684	486035	485765	483894	477527	471942	465852	436844	100	99.94444845	99.55949674	98.24950878	97.10041458	95.8474184	89.87912393
SIlVA	510509	15644	451964	446914	433336	366827	346801	295766	89812	88.53203372	87.54282491	84.88312645	71.85514849	67.93239688	57.93551142	17.59263794
RDP	3356809	11999	3353362	3216828	3098022	2785640	2439966	2146907	181195	99.89731319	95.82993849	92.2906844	82.98476321	72.68706679	63.95678157	5.39783467
