## Supplementary material for "MIMt – A curated 16S rRNA reference database with less redundancy and higher accuracy at species-level identification": Table 3 Supplementary Material

QIIME2	Database	Time	Found Species	Seqs classified at sp.	%input classified at sp.
Cloaca	Greengenes	144	5	1197	3.985615823
	GTDB	1149	9	4071	13.5550894
	MIMt	211	10	2819	9.386341691
	RDP	15770	6	1520	5.061099457
	SILVA	4344	0	0	0
Magnum	Greengenes	59	0	0	0
	GTDB	470	3	86	0.699642044
	MIMt	86	1	487	3.961926456
	RDP	6454	0	0	0
	SILVA	1777	0	0	0
Colon	Greengenes	109	1	462	2.044338245
	GTDB	864	5	1712	7.575556441
	MIMt	159	3	1176	5.203770078
	RDP	11866	3	669	2.960307978
	SILVA	3269	0	0	0
Veg. Waste	Greengenes	110	3	883	10.86501784
	GTDB	1787	8	3265	40.17472622
	MIMt	282	11	3436	42.27882367
	RDP	15208	7	1508	18.55543251
	SILVA	5767	2	438	5.389442599
Alpeorujo	Greengenes	48	3	222	6.262341326
	GTDB	779	12	1501	42.34132581
	MIMt	123	18	898	25.33145275
	RDP	6634	15	857	24.17489422
	SILVA	2516	4	119	3.356840621
Sewage Sludge	Greengenes	41	7	263	8.804820891
	GTDB	657	17	656	21.96183462
	MIMt	103	26	929	31.10143957
	RDP	5589	15	559	18.71442919
	SILVA	2119	4	141	4.720455306
Agric. Waste	Greengenes	92	7	182	2.682783019
	GTDB	1492	12	622	9.168632075
	MIMt	235	38	2217	32.67983491
	RDP	12695	36	1781	26.25294811
	SILVA	4813	5	112	1.650943396
Urb. Solid Waste	Greengenes	99	3	1170	15.94222646
	GTDB	1614	1	643	8.761411636
	MIMt	255	8	3554	48.42621611
	RDP	13734	4	2488	33.90107644
	SILVA	5207	3	840	11.44570105
