## Supplementary material for "MIMt – A curated 16S rRNA reference database with less redundancy and higher accuracy at species-level identification": Table 4 Supplementary Material

DADA2	Database	Time	Found Species	Seqs classified at sp.	%input classified at sp.
Cloaca	Greengenes	2104	34	72	8.34298957
	GTDB	13623	99	203	23.5225956
	MIMt	7068	122	358	41.4831981
	RDP	21385	2	4	0.46349942
	SILVA	34646	26	61	7.06836616
Magnum	Greengenes	2936	46	84	10.4218362
	GTDB	9785	113	170	21.0918114
	MIMt	8161	113	326	40.4466501
	RDP	19647	8	13	1.61290323
	SILVA	30270	26	43	5.33498759
Colon	Greengenes	1011	28	104	9.55004591
	GTDB	4670	84	206	18.9164371
	MIMt	3835	115	504	46.2809917
	RDP	8861	0	0	0
	SILVA	11181	27	82	7.52984389
Veg. Waste	Greengenes	474	2	6	6.12244898
	GTDB	3284	4	17	17.3469388
	MIMt	1837	8	21	21.4285714
	RDP	4137	0	0	0
	SILVA	4644	4	16	16.3265306
Alpeorujo	Greengenes	3643	9	22	7.35785953
	GTDB	30205	23	115	38.4615385
	MIMt	14480	34	140	46.8227425
	RDP	39210	0	0	0
	SILVA	40910	20	54	18.0602007
Sewage Sludge	Greengenes	3194	16	33	13.0952381
	GTDB	22230	34	87	34.5238095
	MIMt	13640	50	132	52.3809524
	RDP	41719	3	3	1.19047619
	SILVA	32575	19	81	32.1428571
Agric. Waste	Greengenes	4861	18	23	5.38641686
	GTDB	38541	27	36	8.43091335
	MIMt	21859	82	139	32.5526932
	RDP	53002	2	2	0.46838407
	SILVA	59063	7	7	1.63934426
Urb. Solid Waste	Greengenes	394	4	20	21.7391304
	GTDB	3640	4	34	36.9565217
	MIMt	1513	7	33	35.8695652
	RDP	4278	1	8	8.69565217
	SILVA	3506	3	38	41.3043478
