## Supplementary material for "MIMt – A curated 16S rRNA reference database with less redundancy and higher accuracy at species-level identification": Table 5 Supplementary Material

Mothur	Database	Time	Found Species	Seqs classified at sp.	%input classified at sp.
Cloaca	Greengenes	770	58	12191	4.818443758
	GTDB	7327	152	47950	18.95204481
	MIMt	1316	321	62320	24.63172956
	RDP	109576	81	11322	4.474975001
	SILVA	15473	127	20036	7.919148482
Magnum	Greengenes	757	86	6790	3.690137171
	GTDB	3876	238	13480	7.325927697
	MIMt	1678	600	40103	21.7946349
	RDP	94532	102	5548	3.015151845
	SILVA	13476	176	11412	6.202039086
Colon	Greengenes	704	48	27128	11.75879048
	GTDB	7590	132	28727	12.4518864
	MIMt	1156	306	63942	27.7160344
	RDP	127093	69	15054	6.525244469
	SILVA	15785	96	22224	9.633122963
Veg. Waste	Greengenes	206	42	1002	3.050042615
	GTDB	1426	97	2344	7.135029831
	MIMt	710	191	6711	20.42798003
	RDP	20767	61	1311	3.99062462
	SILVA	2358	108	1865	5.676975527
Alpeorujo	Greengenes	297	27	940	1.671081403
	GTDB	2188	69	4620	8.213187321
	MIMt	1302	144	8427	14.981067
	RDP	22993	24	2117	3.763488649
	SILVA	5663	50	4545	8.079856358
Sewage Sludge	Greengenes	301	43	3404	6.735659022
	GTDB	2545	111	5849	11.57369848
	MIMt	1397	217	12635	25.00148406
	RDP	20725	47	2853	5.64536874
	SILVA	5231	88	8602	17.02119239
Agric. Waste	Greengenes	315	64	881	1.531268467
	GTDB	2823	158	2691	4.677234331
	MIMt	1098	343	5450	9.472659645
	RDP	23957	48	245	0.425835158
	SILVA	6327	82	612	1.063718845
Urb. Solid Waste	Greengenes	237	45	2213	4.542095973
	GTDB	2003	77	12181	25.00102623
	MIMt	764	170	11969	24.56590452
	RDP	20076	41	6996	14.35901646
	SILVA	5214	80	11289	23.17023111
